# Evaluation of MeaSeq: comprehensive analysis and reporting of measles virus whole genome sequences

**DOI:** 10.64898/2026.05.12.724559

**Authors:** Darian Hole, Ahmed Abdalla, Vanessa Zubach, Molly Pratt, Stephanie Van Driel, Samar Ashfaq, Joanne Hiebert, Ana T. Duggan

## Abstract

Although vaccine-preventable, measles virus (MeV) continues to pose a significant public health challenge, with a substantial resurgence of cases worldwide. As whole-genome sequencing (WGS) becomes increasingly affordable and routinely adopted in public health laboratories, reliable and accessible analysis of next-generation sequencing (NGS) data is critical for outbreak investigation and molecular surveillance. Here, we present MeaSeq, a fast, user-friendly, open-source bioinformatics pipeline for MeV analysis using Illumina or Oxford Nanopore Technologies (ONT) NGS data. MeaSeq performs quality control assessments, consensus genome assembly and variant detection, optional genotype-specific reference selection, Distinct Sequence Identifier (DSId) assignment via user-provided databases or hashing, sub-consensus variant visualization, genome quality assessment, and standardized HTML reporting. We compared the performance of MeaSeq on NGS data generated from multiple sequencing platforms and targeted enrichment strategies against gold-standard Sanger data, reference genomes, and publicly available comparative data. This validation demonstrates that MeaSeq provides an accurate, reproducible, and accessible solution for routine MeV WGS analysis, supporting genomic surveillance and outbreak response workflows in public health and research settings.

**Impact Statement:** The recent surge in measles cases worldwide, causing several countries to lose their measles elimination status, underscores the urgent need for effective and accessible genomic surveillance. Our manuscript introduces MeaSeq, a comprehensive and open-source bioinformatics pipeline specifically designed for analyzing MeV NGS data. MeaSeq includes MeV specific analyses such as genotype prediction from sequencing reads with optional genotype-specific reference selection; DSId assignment; quality control checks such as genome rule-of-six divisibility and gene CDS validation; subconsensus nucleotide analysis with mixed-site highlighting; and genomic plotting. By leveraging NGS technology, our pipeline can facilitate the identification of transmission chains and may provide critical insights into the dynamics of MeV outbreaks. This information is essential for public health officials and researchers to implement targeted interventions and optimize vaccine strategies. Additionally, the open-source nature of MeaSeq fosters collaboration and innovation within the scientific measles community along with providing access to a wider range of researchers.

**Data Summary:** The MeaSeq pipeline code is available on GitHub (https://github.com/phac-nml/measeq). Comparative datasets of publicly available WGS data were accessed through the NCBI Sequence Read Archive under the following BioProjects:

PRJNA869081 (https://www.ncbi.nlm.nih.gov/bioproject/PRJNA869081)

PRJNA480551 (https://www.ncbi.nlm.nih.gov/bioproject/PRJNA480551)

PRJNA1017431 (https://www.ncbi.nlm.nih.gov/bioproject/PRJNA1017431)

PRJNA1241325 (https://www.ncbi.nlm.nih.gov/bioproject/PRJNA1241325)

PRJNA1174053 (https://www.ncbi.nlm.nih.gov/bioproject/PRJNA1174053)

PRJNA1293457 (https://www.ncbi.nlm.nih.gov/bioproject/PRJNA1293457)

PRJNA843031 (https://www.ncbi.nlm.nih.gov/bioproject/PRJNA843031)

Whole-genome sequences were included in the validation analysis if they consisted of paired-end data (Illumina) and achieved ≥95% genome completeness following trimming of the 5′ and 3′ untranslated regions (UTRs). This criterion ensured sufficient genome coverage for robust validation while allowing for limited missing data arising from regions of low sequencing depth or amplicon dropout.

A complete list of sequences included in the validation, along with their accession numbers, is provided in Supplementary Table 1.
