## Supplementary Table 1 for "Evaluation of MeaSeq: comprehensive analysis and reporting of measles virus whole genome sequences"

### Sheet: Sheet1
BioProject	SRA Number	WGS_GENBANK_ACCESSION	Platform	Method	Genotype	Matched DSId	Total Input Reads	Total Aligned Reads	Number Consensus Ns	Genome Completeness Percent	Mean Sequencing Depth	Median Sequencing Depth	Total Variant Count	Total SNPs	Total IUPACs	Total Deletions	Total Insertions	WGS-t Length	Divisible by 6	Frameshifts	Nonsense Variants	Mutated Stop Codons	N450 Completeness Percent	N450 Mean Depth	N450 Status	Final QC Status
PRJNA843031	SRR19430005	ON642801	ONT	Amplicon	B3	Novel-acd8a71	682956	52876	238	98.48	4461.68	4035	340	340		0	0	15678	PASS	NA	NA	NA	100	3935.16	PASS	PASS
PRJNA869081	SRR25426233	OP314517	Illumina	Hybrid-Capture	B3	Novel-657ef27	13229470	248324	7	99.96	2145.99	992	156	155	1	0	0	15678	PASS	NA	NA	NA	100	9860.69	PASS	PASS
PRJNA869081	SRR25426234	OP314516	Illumina	Hybrid-Capture	B3	Novel-657ef27	28236440	684590	7	99.96	6045.07	3386	156	155	1	0	0	15678	PASS	NA	NA	NA	100	24740.5	PASS	PASS
PRJNA869081	SRR25426235	OP314481	Illumina	Hybrid-Capture	B3	Novel-657ef27	4518904	264294	0	100	2390.3	1895.5	159	159	0	0	0	15678	PASS	NA	NA	NA	100	6963.53	PASS	PASS
PRJNA869081	SRR25426236	OP314515	Illumina	Hybrid-Capture	B3	Novel-657ef27	11775080	247404	10	99.94	2173.61	1106.5	156	155	1	0	0	15678	PASS	NA	NA	NA	100	9357.24	PASS	PASS
PRJNA869081	SRR25426237	OP314514	Illumina	Hybrid-Capture	B3	Novel-657ef27	16229244	635642	0	100	5619.33	5187.5	158	158	0	0	0	15678	PASS	NA	NA	NA	100	11499.5	PASS	PASS
PRJNA869081	SRR25426238	OP314513	Illumina	Hybrid-Capture	B3	Novel-657ef27	3505060	155462	12	99.92	1380.66	1236	156	156	0	0	0	15678	PASS	NA	NA	NA	100	3280.91	PASS	PASS
PRJNA869081	SRR25426239	OP314512	Illumina	Hybrid-Capture	B3	Novel-657ef27	3361168	126318	24	99.85	1108.73	976	157	156	1	0	0	15678	PASS	NA	NA	NA	100	2643.97	PASS	PASS
PRJNA869081	SRR25426240	OP314518	Illumina	Hybrid-Capture	B3	Novel-657ef27	20853424	1201624	0	100	10780.1	9987	158	158	0	0	0	15678	PASS	NA	NA	NA	100	23104.2	PASS	PASS
PRJNA869081	SRR25426241	OP314511	Illumina	Hybrid-Capture	B3	Novel-657ef27	19499694	1309702	0	100	11751.4	10930.5	158	158	0	0	0	15678	PASS	NA	NA	NA	100	23855.3	PASS	PASS
PRJNA869081	SRR25426242	OP314510	Illumina	Hybrid-Capture	B3	Novel-657ef27	16232286	1483476	0	100	13374.5	12981	158	158	0	0	0	15678	PASS	NA	NA	NA	100	23623.4	PASS	PASS
PRJNA869081	SRR25426243	OP314509	Illumina	Hybrid-Capture	B3	Novel-657ef27	23350396	1071154	0	100	9639.08	8754.5	157	157	0	0	0	15678	PASS	NA	NA	NA	100	21446.7	PASS	PASS
PRJNA869081	SRR25426244	OP314508	Illumina	Hybrid-Capture	B3	Novel-657ef27	11481270	862574	0	100	7903.63	7387.5	157	157	0	0	0	15678	PASS	NA	NA	NA	100	16805.9	PASS	PASS
PRJNA869081	SRR25426245	OP314507	Illumina	Hybrid-Capture	B3	Novel-657ef27	6558276	154590	0	100	1400.29	1180	158	157	1	0	0	15678	PASS	NA	NA	NA	100	4138.27	PASS	PASS
PRJNA869081	SRR25426247	OP314506	Illumina	Hybrid-Capture	B3	Novel-657ef27	20372334	1000882	0	100	9090.78	7513	159	159	0	0	0	15678	PASS	NA	NA	NA	100	24191.7	PASS	PASS
PRJNA869081	SRR25426248	OP314505	Illumina	Hybrid-Capture	B3	Novel-657ef27	16960940	689826	0	100	6252.14	4882	158	158	0	0	0	15678	PASS	NA	NA	NA	100	18451	PASS	PASS
PRJNA869081	SRR25426249	OP314504	Illumina	Hybrid-Capture	B3	Novel-657ef27	7561102	320082	0	100	2890.17	2349	157	157	0	0	0	15678	PASS	NA	NA	NA	100	7694.44	PASS	PASS
PRJNA869081	SRR25426250	OP314503	Illumina	Hybrid-Capture	B3	Novel-657ef27	2002192	43694	83	99.47	389.62	356	154	153	1	0	0	15678	PASS	NA	NA	NA	100	930.29	PASS	PASS
PRJNA869081	SRR25426251	OP314502	Illumina	Hybrid-Capture	B3	Novel-657ef27	8380416	209072	5	99.97	1892.72	1586	155	155	0	0	0	15678	PASS	NA	NA	NA	100	5114.34	PASS	PASS
PRJNA869081	SRR25426252	OP314501	Illumina	Hybrid-Capture	B3	Novel-657ef27	6165112	75524	22	99.86	677.9	584	157	156	1	0	0	15678	PASS	NA	NA	NA	100	2001.36	PASS	PASS
PRJNA869081	SRR25426253	OP314500	Illumina	Hybrid-Capture	B3	Novel-657ef27	13945446	597766	0	100	5416.11	4389.5	158	158	0	0	0	15678	PASS	NA	NA	NA	100	14910.9	PASS	PASS
PRJNA869081	SRR25426254	OP314499	Illumina	Hybrid-Capture	B3	Novel-657ef27	16957042	870188	0	100	7897.12	6668.5	157	157	0	0	0	15678	PASS	NA	NA	NA	100	18768.4	PASS	PASS
PRJNA869081	SRR25426255	OP314498	Illumina	Hybrid-Capture	B3	Novel-657ef27	16074448	958264	0	100	8707.68	7371	158	158	0	0	0	15678	PASS	NA	NA	NA	100	23274.7	PASS	PASS
PRJNA869081	SRR25426256	OP314497	Illumina	Hybrid-Capture	B3	Novel-657ef27	3939804	121524	0	100	1094.39	873	156	156	0	0	0	15678	PASS	NA	NA	NA	100	3389.71	PASS	PASS
PRJNA869081	SRR25426258	OP314496	Illumina	Hybrid-Capture	B3	Novel-ae9e6b2	2116886	99258	29	99.82	888.95	775	145	144	1	0	0	15678	PASS	NA	NA	NA	100	1812.14	PASS	PASS
PRJNA869081	SRR25426259	OP314495	Illumina	Hybrid-Capture	B3	Novel-ae9e6b2	17373388	2160262	0	100	19618.8	18678.5	148	148	0	0	0	15678	PASS	NA	NA	NA	100	35171.8	PASS	PASS
PRJNA869081	SRR25426260	OP314494	Illumina	Hybrid-Capture	B3	Novel-ae9e6b2	4129454	341032	0	100	3091.68	2502	148	148	0	0	0	15678	PASS	NA	NA	NA	100	8137.68	PASS	PASS
PRJNA869081	SRR25426261	OP314493	Illumina	Hybrid-Capture	B3	Novel-657ef27	7981452	655808	0	100	5948.42	4760.5	157	157	0	0	0	15678	PASS	NA	NA	NA	100	16358.6	PASS	PASS
PRJNA869081	SRR25426262	OP314492	Illumina	Hybrid-Capture	B3	Novel-ae9e6b2	6301860	856808	0	100	7814.72	7486	148	148	0	0	0	15678	PASS	NA	NA	NA	100	13393.4	PASS	PASS
PRJNA869081	SRR25426263	OP314491	Illumina	Hybrid-Capture	B3	Novel-657ef27	5234152	422478	0	100	3825.06	3212	156	156	0	0	0	15678	PASS	NA	NA	NA	100	10312.7	PASS	PASS
PRJNA869081	SRR25426264	OP314490	Illumina	Hybrid-Capture	B3	Novel-ae9e6b2	1726126	89568	43	99.73	802.89	691	144	144	0	0	0	15678	PASS	NA	NA	NA	100	1727.44	PASS	PASS
PRJNA869081	SRR25426265	OP314489	Illumina	Hybrid-Capture	B3	Novel-657ef27	7049202	538030	0	100	4882.87	3892	157	157	0	0	0	15678	PASS	NA	NA	NA	100	13792.7	PASS	PASS
PRJNA869081	SRR25426266	OP314488	Illumina	Hybrid-Capture	B3	Novel-657ef27	19106500	2052352	0	100	18695.9	17685	156	156	0	0	0	15678	PASS	NA	NA	NA	100	36151.3	PASS	PASS
PRJNA869081	SRR25426269	OP314477	Illumina	Hybrid-Capture	B3	Novel-657ef27	15659464	624742	6	99.96	5495.54	3242.5	156	156	0	0	0	15678	PASS	NA	NA	NA	100	20899.2	PASS	PASS
PRJNA1017431	SRR26064243	OQ096316	Illumina	Hybrid-Capture	B3	Novel-5041462	281468	281028	0	100	5144.35	4744	131	131	0	0	0	15678	PASS	NA	NA	P:*	100	7357.3	PASS	STOP_CODON_MUTATION
PRJNA1017431	SRR26544905	OQ096336	Illumina	Hybrid-Capture	D8	Novel-c8f0310	1000668	998342	0	100	18370.5	18003	264	264	0	0	0	15678	PASS	NA	NA	NA	100	20432.7	PASS	PASS
PRJNA1017431	SRR26544906	OQ096335	Illumina	Hybrid-Capture	D8	Novel-c8f0310	472330	471084	0	100	8381.23	8604.5	265	264	1	0	0	15678	PASS	NA	NA	NA	100	10046.7	PASS	PASS
PRJNA1017431	SRR26544907	OQ096292	Illumina	Hybrid-Capture	D8	Novel-2adffbc	344282	343274	0	100	5693.94	5775	267	267	0	0	0	15678	PASS	NA	NA	NA	100	7625.76	PASS	PASS
PRJNA1017431	SRR26544908	OQ096276	Illumina	Hybrid-Capture	B3	Novel-e22f052	836384	835238	0	100	15452.4	13868.5	30	30	0	0	0	15678	PASS	NA	NA	NA	100	13512.9	PASS	PASS
PRJNA1017431	SRR26544909	OQ096331	Illumina	Hybrid-Capture	D8	Novel-3f3bcba	264346	264014	0	100	4881.1	5136	288	288	0	0	0	15678	PASS	NA	NA	NA	100	4873.28	PASS	PASS
PRJNA1017431	SRR26544910	OQ096285	Illumina	Hybrid-Capture	B3	Novel-5e5da92	403586	399380	0	100	7344.96	6759.5	152	152	0	0	0	15678	PASS	NA	NA	NA	100	8711.04	PASS	PASS
PRJNA1017431	SRR26544911	OQ096271	Illumina	Hybrid-Capture	D8	Novel-65d31ec	265262	264790	0	100	4886.12	4852.5	280	280	0	0	0	15678	PASS	NA	NA	NA	100	5367.03	PASS	PASS
PRJNA1017431	SRR26544912	OQ096272	Illumina	Hybrid-Capture	D8	Novel-65d31ec	521188	520654	0	100	9623.21	9766	280	280	0	0	0	15678	PASS	NA	NA	NA	100	9795.67	PASS	PASS
PRJNA1017431	SRR26544913	OQ096273	Illumina	Hybrid-Capture	D8	Novel-65d31ec	319006	318502	0	100	5879.29	6093	280	280	0	0	0	15678	PASS	NA	NA	NA	100	5651.9	PASS	PASS
PRJNA1017431	SRR26544914	OQ096269	Illumina	Hybrid-Capture	D8	Novel-65d31ec	2151402	2148894	0	100	39719.3	39500	282	282	0	0	0	15678	PASS	NA	NA	NA	100	40600.2	PASS	PASS
PRJNA1017431	SRR26544915	OQ096320	Illumina	Hybrid-Capture	B3	Novel-4b26e85	538026	537412	0	100	9869.4	9448	137	137	0	0	0	15678	PASS	NA	NA	NA	100	11597.3	PASS	PASS
PRJNA1017431	SRR26544916	OQ096321	Illumina	Hybrid-Capture	B3	Novel-5d9a9f4	979146	977918	0	100	18008.6	17199	130	129	1	0	0	15678	PASS	NA	NA	NA	100	21699.5	PASS	PASS
PRJNA1017431	SRR26544917	OQ096278	Illumina	Hybrid-Capture	B3	Novel-e22f052	291910	291650	0	100	5285.66	4927	30	30	0	0	0	15678	PASS	NA	NA	NA	100	7573.19	PASS	PASS
PRJNA1017431	SRR26544918	OQ096274	Illumina	Hybrid-Capture	D8	Novel-65d31ec	363008	362612	0	100	6680.05	6824.5	278	278	0	0	0	15678	PASS	NA	NA	NA	100	6433.84	PASS	PASS
PRJNA1017431	SRR26544919	OQ096287	Illumina	Hybrid-Capture	D8	Novel-8413c39	161740	161426	0	100	2945.41	2932	281	281	0	0	0	15678	PASS	NA	NA	NA	100	3136.47	PASS	PASS
PRJNA1017431	SRR26544920	OQ096265	Illumina	Hybrid-Capture	D8	Novel-0fcf177	276568	276150	0	100	5110.43	5101	279	279	0	0	0	15678	PASS	NA	NA	NA	100	4047.51	PASS	PASS
PRJNA1017431	SRR26544921	OQ096289	Illumina	Hybrid-Capture	D8	Novel-8413c39	490684	490128	0	100	9060.41	8773.5	281	281	0	0	0	15678	PASS	NA	NA	NA	100	10344.5	PASS	PASS
PRJNA1017431	SRR26544922	OQ096290	Illumina	Hybrid-Capture	D8	Novel-65d31ec	217474	217054	0	100	3980.7	4001	271	271	0	0	0	15678	PASS	NA	NA	NA	100	4518.85	PASS	PASS
PRJNA1017431	SRR26544923	OQ096300	Illumina	Hybrid-Capture	D8	Novel-65d31ec	689106	687846	0	100	12700.7	12767.5	277	277	0	0	0	15678	PASS	NA	NA	NA	100	12556.5	PASS	PASS
PRJNA1017431	SRR26544924	OQ096291	Illumina	Hybrid-Capture	D8	Novel-8413c39	453470	450688	0	100	8290.94	8036	280	280	0	0	0	15678	PASS	NA	NA	NA	100	9681.35	PASS	PASS
PRJNA1017431	SRR26544925	OQ096275	Illumina	Hybrid-Capture	B3	Novel-afd63ee	1085174	1084052	0	100	19942.6	18586.5	131	131	0	0	0	15678	PASS	NA	NA	NA	100	23022	PASS	PASS
PRJNA1017431	SRR26544926	OQ096293	Illumina	Hybrid-Capture	B3	Novel-ece7196	2919318	2915636	0	100	53707.1	50645	130	130	0	0	0	15678	PASS	NA	NA	NA	100	58101.7	PASS	PASS
PRJNA1017431	SRR26544927	OQ096323	Illumina	Hybrid-Capture	D8	Novel-2cc6bad	764220	763546	0	100	14103.9	14117.5	275	275	0	0	0	15678	PASS	NA	NA	NA	100	12014.4	PASS	PASS
PRJNA1017431	SRR26544928	OQ096277	Illumina	Hybrid-Capture	B3	Novel-e22f052	540900	540304	0	100	9985.58	9341	30	30	0	0	0	15678	PASS	NA	NA	NA	100	8630.17	PASS	PASS
PRJNA1017431	SRR26544929	OQ096324	Illumina	Hybrid-Capture	D8	Novel-65d31ec	574272	573756	0	100	10585	10871.5	273	273	0	0	0	15678	PASS	NA	NA	NA	100	9400.18	PASS	PASS
PRJNA1017431	SRR26544930	OQ096326	Illumina	Hybrid-Capture	D8	Novel-65d31ec	327900	327224	0	100	6042.39	5065	273	273	0	0	0	15678	PASS	NA	NA	NA	100	6671.5	PASS	PASS
PRJNA1017431	SRR26544931	OQ096296	Illumina	Hybrid-Capture	D8	Novel-65d31ec	46748	40306	0	100	740.64	710	275	275	0	0	0	15678	PASS	NA	NA	NA	100	892.1	PASS	PASS
PRJNA1017431	SRR26544932	OQ096327	Illumina	Hybrid-Capture	D8	Novel-65d31ec	486586	486066	0	100	8977.18	9255	273	273	0	0	0	15678	PASS	NA	NA	NA	100	8619.44	PASS	PASS
PRJNA1017431	SRR26544933	OQ096325	Illumina	Hybrid-Capture	B3	Novel-b52ab0c	2836944	2754028	0	100	50877.9	47606.5	136	136	0	0	0	15678	PASS	NA	NA	NA	100	54668.3	PASS	PASS
PRJNA1017431	SRR26544934	OQ096339	Illumina	Hybrid-Capture	B3	Novel-ece7196	1252670	1248924	0	100	20748.4	19594.5	133	133	0	0	0	15678	PASS	NA	NA	NA	100	26583.5	PASS	PASS
PRJNA1017431	SRR26544935	OQ096297	Illumina	Hybrid-Capture	B3	Novel-c73ef31	473202	472806	0	100	8688.91	8161	146	146	0	0	0	15678	PASS	NA	NA	NA	100	11087.3	PASS	PASS
PRJNA1017431	SRR26544936	OQ096328	Illumina	Hybrid-Capture	D8	Novel-a1805e5	2994096	2990694	0	100	55140.8	55386	270	270	0	0	0	15678	PASS	NA	NA	NA	100	42609.9	PASS	PASS
PRJNA1017431	SRR26544937	OQ096329	Illumina	Hybrid-Capture	D8	Novel-65d31ec	438896	432610	0	100	7909.49	6813.5	273	273	0	0	0	15678	PASS	NA	NA	NA	100	8970.61	PASS	PASS
PRJNA1017431	SRR26544938	OQ096306	Illumina	Hybrid-Capture	D8	Novel-65d31ec	564452	563808	0	100	10413.8	10348	275	275	0	0	0	15678	PASS	NA	NA	NA	100	9702.2	PASS	PASS
PRJNA1017431	SRR26544939	OQ096305	Illumina	Hybrid-Capture	D8	Novel-a1805e5	75820	75656	0	100	1397.89	1275	270	270	0	0	0	15678	PASS	NA	NA	NA	100	1041.87	PASS	PASS
PRJNA1017431	SRR26544940	OQ096280	Illumina	Hybrid-Capture	B3	Novel-ce5e510	1313682	1312442	0	100	24236.7	23961	133	130	3	0	0	15678	PASS	NA	NA	NA	100	27301.8	PASS	PASS
PRJNA1017431	SRR26544941	OQ096307	Illumina	Hybrid-Capture	D8	Novel-65d31ec	182658	180794	0	100	3331.45	3318	274	274	0	0	0	15678	PASS	NA	NA	NA	100	3512.54	PASS	PASS
PRJNA1017431	SRR26544942	OQ096298	Illumina	Hybrid-Capture	D8	Novel-ce0cda4	708764	708074	0	100	13092	13314.5	278	276	0	1	1	15678	PASS	NA	NA	NA	100	14367	PASS	PASS
PRJNA1017431	SRR26544943	OQ096309	Illumina	Hybrid-Capture	D8	Novel-65d31ec	1715724	1713584	0	100	31624.3	31740.5	274	274	0	0	0	15678	PASS	NA	NA	NA	100	30496.1	PASS	PASS
PRJNA1017431	SRR26544944	OQ096311	Illumina	Hybrid-Capture	D8	Novel-65d31ec	840084	839128	0	100	15476.2	15517.5	274	274	0	0	0	15678	PASS	NA	NA	NA	100	15374.1	PASS	PASS
PRJNA1017431	SRR26544945	OQ096299	Illumina	Hybrid-Capture	B3	Novel-ece7196	2015958	2012292	0	100	33354.4	32143.5	131	131	0	0	0	15678	PASS	NA	NA	NA	100	41807.6	PASS	PASS
PRJNA1017431	SRR26544946	OQ096266	Illumina	Hybrid-Capture	B3	Novel-3d8ebd2	220770	220326	0	100	4056.13	3961	254	254	0	0	0	15678	PASS	NA	NA	NA	100	3777.67	PASS	PASS
PRJNA1017431	SRR26544947	OQ096268	Illumina	Hybrid-Capture	D8	Novel-65d31ec	517554	517136	0	100	9517.04	9656.5	271	271	0	0	0	15678	PASS	NA	NA	NA	100	9356.47	PASS	PASS
PRJNA1017431	SRR26544948	OQ096267	Illumina	Hybrid-Capture	D8	Novel-65d31ec	423784	423304	0	100	7810.67	7780.5	274	274	0	0	0	15678	PASS	NA	NA	NA	100	6933.52	PASS	PASS
PRJNA1017431	SRR26544949	OQ096282	Illumina	Hybrid-Capture	D8	Novel-c6b1751	560222	559592	0	100	10314.6	10360.5	131	131	0	0	0	15678	PASS	NA	NA	NA	100	11282.2	PASS	PASS
PRJNA1017431	SRR26544950	OQ096314	Illumina	Hybrid-Capture	D8	Novel-65d31ec	177658	165488	0	100	2993.16	2884	274	274	0	0	0	15678	PASS	NA	NA	NA	100	2867.86	PASS	PASS
PRJNA1017431	SRR26544951	OQ096319	Illumina	Hybrid-Capture	D8	Novel-65d31ec	529298	528778	0	100	9749.52	9803.5	274	273	1	0	0	15678	PASS	NA	NA	NA	100	9216.28	PASS	PASS
PRJNA1017431	SRR26544952	OQ096315	Illumina	Hybrid-Capture	B3	Novel-8828caa	109418	106638	0	100	1965.02	1874	126	126	0	0	0	15678	PASS	NA	NA	NA	100	2192.8	PASS	PASS
PRJNA1017431	SRR26544953	OQ096330	Illumina	Hybrid-Capture	B3	Novel-8828caa	719076	718410	0	100	13238.6	12952.5	126	126	0	0	0	15678	PASS	NA	NA	NA	100	11880.7	PASS	PASS
PRJNA1017431	SRR26544954	OQ096302	Illumina	Hybrid-Capture	D8	Novel-613b152	334338	333860	0	100	6157.19	6047.5	283	283	0	0	0	15678	PASS	NA	NA	NA	100	5594.73	PASS	PASS
PRJNA1017431	SRR26544955	OQ096318	Illumina	Hybrid-Capture	D8	Novel-bcb39a9	146530	144328	5	99.97	2664.46	2300	279	279	0	0	0	15678	PASS	NA	NA	NA	100	2607.14	PASS	PASS
PRJNA1017431	SRR26544956	OQ096333	Illumina	Hybrid-Capture	D8	Novel-65d31ec	188248	186690	0	100	3084.24	2823.5	271	270	1	0	0	15678	PASS	NA	NA	NA	100	6021.83	PASS	PASS
PRJNA1017431	SRR26544957	OQ096322	Illumina	Hybrid-Capture	B3	Novel-978a2aa	773256	772564	0	100	14189.4	13090	139	139	0	0	0	15678	PASS	NA	NA	NA	100	16746.1	PASS	PASS
PRJNA1017431	SRR26544958	OQ096317	Illumina	Hybrid-Capture	D8	Novel-65d31ec	751640	749798	0	100	13783.6	12244.5	272	271	1	0	0	15678	PASS	NA	NA	NA	100	14267.8	PASS	PASS
PRJNA1017431	SRR26544959	OQ096334	Illumina	Hybrid-Capture	D8	Novel-54173fc	3575168	3568768	0	100	65937.7	63479.5	265	265	0	0	0	15678	PASS	NA	NA	NA	100	62443.7	PASS	PASS
PRJNA1017431	SRR26544960	OQ096288	Illumina	Hybrid-Capture	D8	Novel-65d31ec	177372	176916	0	100	2930.89	2781	268	268	0	0	0	15678	PASS	NA	NA	NA	100	4522.4	PASS	PASS
PRJNA1017431	SRR26544961	OQ096283	Illumina	Hybrid-Capture	D8	Novel-ba404ec	1456708	1454266	0	100	26797.1	23030.5	279	279	0	0	0	15678	PASS	NA	NA	NA	100	26692	PASS	PASS
PRJNA1017431	SRR26544962	OQ096332	Illumina	Hybrid-Capture	D8	Novel-5c8b87d	641266	640492	0	100	11807.8	12139.5	278	278	0	0	0	15678	PASS	NA	NA	NA	100	11560.7	PASS	PASS
PRJNA1241325	SRR32840264	PV686488	Illumina	Hybrid-Capture	B3	Novel-8257413	24776912	22754128	0	100	207688	212662	171	170	0	0	6	15684	PASS	NA	NA	NA	100	230237	PASS	PASS
PRJNA1241325	SRR33450385	PV686489	Illumina	Hybrid-Capture	D8	Novel-bd31dad	3639308	549160	0	100	5009.53	4965.5	328	328	0	0	0	15678	PASS	NA	NA	NA	100	4957.06	PASS	PASS
PRJNA1241325	SRR33716892	PV931736	Illumina	Hybrid-Capture	B3	Novel-d571d0f	13249246	12693534	0	100	115707	114796	177	177	0	0	0	15678	PASS	NA	NA	NA	100	78859.5	PASS	PASS
PRJNA1241325	SRR34301002	PV931737	Illumina	Hybrid-Capture	B3	Novel-9c7c227	10094088	9712968	0	100	86913.8	90428	181	179	1	0	6	15684	PASS	NA	NA	NA	100	92657.9	PASS	PASS
PRJNA1293457	SRR34926175	PX121936	Illumina	Amplicon	D8	Novel-bd31dad	1182228	609417	1080	93.11	5187.45	3291.5	305	304	1	0	0	15678	PASS	NA	NA	NA	100	7058.47	PASS	PASS
PRJNA1293457	SRR34926176	PX121935	Illumina	Amplicon	D8	Novel-bd31dad	6652968	6469170	45	99.71	55417.5	49267	331	331	0	0	0	15678	PASS	NA	NA	NA	100	99799.4	PASS	PASS
PRJNA1293457	SRR34926177	PX121932	Illumina	Amplicon	D8	Novel-bd31dad	3261748	2405734	2677	82.93	20393.9	8258.5	279	279	0	0	0	15678	PASS	NA	NA	NA	100	82704.5	PASS	PARTIAL_GENOME
PRJNA1293457	SRR34926178	PX121933	Illumina	Amplicon	D8	Novel-bd31dad	2363840	836198	6624	57.75	7088.12	581.5	204	204	0	0	0	15678	PASS	NA	NA	NA	100	24263.8	PASS	PARTIAL_GENOME
PRJNA1293457	SRR34926179	PX121931	Illumina	Amplicon	D8	Novel-bd31dad	8205500	7948901	0	100	68072.2	63325	331	331	0	0	0	15678	PASS	NA	NA	NA	100	86732.5	PASS	PASS
PRJNA1293457	SRR34926180	PX121934	Illumina	Amplicon	D8	Novel-bd31dad	8584340	8176214	0	100	70028.9	66117	332	332	0	0	0	15678	PASS	NA	NA	NA	100	83282.8	PASS	PASS
PRJNA1293457	SRR35289436	PX308143	Illumina	Amplicon	D8	Novel-bd31dad	1805036	1556939	82	99.48	12582.2	12133	338	338	0	0	0	15678	PASS	NA	NA	NA	100	16368.1	PASS	PASS
PRJNA1293457	SRR35289439	PX308140	Illumina	Amplicon	D8	Novel-bd31dad	1869526	1604394	0	100	12894.4	12643.5	339	339	0	0	0	15678	PASS	NA	NA	NA	100	15601.7	PASS	PASS
PRJNA1293457	SRR35289440	PX308141	Illumina	Amplicon	D8	Novel-bd31dad	1705526	1262525	0	100	10188.9	9984.5	340	340	0	0	0	15678	PASS	NA	NA	NA	100	13058.7	PASS	PASS
PRJNA1293457	SRR35289444	PX308148	Illumina	Amplicon	D8	Novel-bd31dad	3917586	3216726	0	100	26414.6	24428	340	340	0	0	0	15678	PASS	NA	NA	NA	100	33872.5	PASS	PASS
PRJNA1293457	SRR35404789	PX387650	Illumina	Amplicon	D8	Novel-bd31dad	1617862	1534603	0	100	13025.1	12184	339	339	0	0	0	15678	PASS	NA	NA	NA	100	15867.3	PASS	PASS
PRJNA1293457	SRR35404793	PX387647	Illumina	Amplicon	D8	Novel-bd31dad	1432178	1356956	0	100	11473.8	11244	332	332	0	0	0	15678	PASS	NA	NA	NA	100	13698.2	PASS	PASS
PRJNA1293457	SRR35404794	PX387646	Illumina	Amplicon	D8	Novel-bd31dad	998612	923269	869	94.46	7848.37	7371.5	325	325	0	0	0	15678	PASS	NA	NA	NA	100	14195.2	PASS	PASS
PRJNA1293457	SRR35404798	PX387652	Illumina	Amplicon	D8	Novel-bd31dad	1253644	1184076	0	100	10036.3	9454	339	339	0	0	0	15678	PASS	NA	NA	NA	100	14059.6	PASS	PASS
PRJNA1293457	SRR35404799	PX387644	Illumina	Amplicon	D8	Novel-bd31dad	1113660	1006437	146	99.07	8573.98	8439	336	336	0	0	0	15678	PASS	NA	NA	NA	100	16118.2	PASS	PASS
PRJNA1293457	SRR35404800	PX387643	Illumina	Amplicon	D8	Novel-bd31dad	938650	730575	1229	92.16	6196	3394	307	307	0	0	0	15678	PASS	NA	NA	NA	100	11412.9	PASS	PASS
PRJNA1293457	SRR35554602	PX406187	Illumina	Amplicon	D8	Novel-bd31dad	983304	896406	0	100	7399.61	6851.5	339	339	0	0	0	15678	PASS	NA	NA	NA	100	9235.73	PASS	PASS
PRJNA1293457	SRR35554603	PX406186	Illumina	Amplicon	D8	Novel-bd31dad	897594	804259	0	100	6673.18	6194	340	340	0	0	0	15678	PASS	NA	NA	NA	100	8734.86	PASS	PASS
PRJNA1293457	SRR35554606	PX406184	Illumina	Amplicon	D8	Novel-bd31dad	691974	624588	584	96.28	5163.52	4681	332	332	0	0	0	15678	PASS	NA	NA	NA	100	9120.58	PASS	PASS
PRJNA1293457	SRR35659973	PX437933	Illumina	Amplicon	D8	Novel-bd31dad	1537988	1452967	0	100	12374.5	11321	341	340	1	0	0	15678	PASS	NA	NA	NA	100	19065.2	PASS	PASS
PRJNA1293457	SRR35659974	PX437931	Illumina	Amplicon	D8	Novel-bd31dad	1535880	1366345	1086	93.07	11702.4	8834	305	304	1	0	0	15678	PASS	NA	NA	NA	100	22390.5	PASS	PASS
PRJNA1293457	SRR35659975	PX437929	Illumina	Amplicon	D8	Novel-7c8366f	523978	477837	421	97.31	4068.27	3880.5	325	324	1	0	0	15678	PASS	NA	NA	NA	100	6482.54	PASS	PASS
PRJNA1293457	SRR35659976	PX437930	Illumina	Amplicon	D8	Novel-bd31dad	1409000	1321486	104	99.34	11312.1	10535	336	336	0	0	0	15678	PASS	NA	NA	NA	100	17924.7	PASS	PASS
PRJNA1293457	SRR35659977	PX437932	Illumina	Amplicon	D8	Novel-66e50e6	1782234	1693740	0	100	14470.4	10916.5	325	324	1	0	0	15678	PASS	NA	NA	NA	100	21521.8	PASS	PASS
PRJNA1293457	SRR35746142	PX448498	Illumina	Amplicon	D8	Novel-bd31dad	1481584	1272846	0	100	9784.64	8761	339	338	1	0	0	15678	PASS	NA	NA	NA	100	12946.9	PASS	PASS
PRJNA1293457	SRR35746143	PX448497	Illumina	Amplicon	D8	Novel-bd31dad	1300542	1120662	0	100	8705.48	8199	339	339	0	0	0	15678	PASS	NA	NA	NA	100	11435.8	PASS	PASS
PRJNA1293457	SRR35793335	PX460087	Illumina	Amplicon	D8	Novel-7c8366f	890176	730034	0	100	5544.58	5112	341	341	0	0	0	15678	PASS	NA	NA	NA	100	7740.08	PASS	PASS
PRJNA1293457	SRR35793341	PX460086	Illumina	Amplicon	D8	Novel-bd31dad	795112	659370	0	100	4945.48	4387.5	332	331	1	0	0	15678	PASS	NA	NA	NA	100	5538.18	PASS	PASS
PRJNA1293457	SRR35829839	PX475763	Illumina	Amplicon	D8	Novel-bd31dad	2785184	2254253	0	100	17375.4	16865	332	332	0	0	0	15678	PASS	NA	NA	NA	100	27747.4	PASS	PASS
PRJNA1293457	SRR35829840	PX475764	Illumina	Amplicon	D8	Novel-bd31dad	2969154	2448624	0	100	18854.8	17792.5	341	341	0	0	0	15678	PASS	NA	NA	NA	100	25491.1	PASS	PASS
PRJNA1293457	SRR35887919	PX475772	Illumina	Amplicon	D8	Novel-bd31dad	1621386	1521321	0	100	12884.5	11404.5	335	334	1	0	0	15678	PASS	NA	NA	NA	100	14129.5	PASS	PASS
PRJNA1293457	SRR35887925	PX475773	Illumina	Amplicon	D8	Novel-bd31dad	1707648	1605081	0	100	13594.8	12040	332	331	1	0	0	15678	PASS	NA	NA	NA	100	12308.2	PASS	PASS
PRJNA1293457	SRR35887926	PX475767	Illumina	Amplicon	D8	Novel-7c8366f	1096176	1036529	1083	93.09	8923.13	4443.5	314	314	0	0	0	15678	PASS	NA	NA	NA	100	26715.6	PASS	PASS
PRJNA1293457	SRR35887927	PX475769	Illumina	Amplicon	D8	Novel-7c8366f	1130288	1062048	0	100	8953.26	8716.5	343	343	0	0	0	15678	PASS	NA	NA	NA	100	11575.9	PASS	PASS
PRJNA1293457	SRR35930627	PX489702	Illumina	Amplicon	D8	Novel-bd31dad	545676	421238	823	94.75	3072.48	2772	308	308	0	0	0	15678	PASS	NA	NA	NA	100	5433.57	PASS	PASS
PRJNA1293457	SRR35930628	PX489703	Illumina	Amplicon	D8	Novel-bd31dad	676086	523804	256	98.37	3872.34	3918.5	329	329	0	0	0	15678	PASS	NA	NA	NA	100	5898.79	PASS	PASS
PRJNA1293457	SRR35981379	PX499049	Illumina	Amplicon	D8	Novel-7c8366f	559060	519508	0	100	4039.78	3716.5	343	343	0	0	0	15678	PASS	NA	NA	NA	100	3747.07	PASS	PASS
PRJNA1293457	SRR35981380	PX499048	Illumina	Amplicon	D8	Novel-bd31dad	537566	488942	0	100	3830.23	3776.5	332	332	0	0	0	15678	PASS	NA	NA	NA	100	5468.03	PASS	PASS
PRJNA1293457	SRR36039571	PX530555	Illumina	Amplicon	D8	Novel-bd31dad	1964330	1781160	0	100	14613.1	13851	333	332	1	0	0	15678	PASS	NA	NA	NA	100	16248.6	PASS	PASS
PRJNA1293457	SRR36039572	PX530557	Illumina	Amplicon	D8	Novel-bd31dad	2398364	2183647	0	100	17987.2	17002.5	341	340	1	0	0	15678	PASS	NA	NA	NA	100	19390.1	PASS	PASS
PRJNA1293457	SRR36039573	PX530560	Illumina	Amplicon	D8	Novel-7c8366f	2174542	1955648	0	100	16118	15475	342	342	0	0	0	15678	PASS	NA	NA	NA	100	17548.7	PASS	PASS
PRJNA1293457	SRR36039574	PX530559	Illumina	Amplicon	D8	Novel-bd31dad	2153218	1837038	0	100	15053.9	14666	332	332	0	0	0	15678	PASS	NA	NA	NA	100	16981.9	PASS	PASS
PRJNA1293457	SRR36039575	PX530553	Illumina	Amplicon	D8	Novel-7c8366f	1735836	1580915	0	100	12986.3	12191.5	342	342	0	0	0	15678	PASS	NA	NA	NA	100	17207.3	PASS	PASS
PRJNA1293457	SRR36039576	PX530554	Illumina	Amplicon	D8	Novel-7c8366f	1929908	1557782	0	100	12821.1	12280	343	343	0	0	0	15678	PASS	NA	NA	NA	100	16338.8	PASS	PASS
PRJNA1293457	SRR36155243	PX606934	Illumina	Amplicon	D8	Novel-bd31dad	3461800	2732146	0	100	21106.2	18129.5	342	342	0	0	0	15678	PASS	NA	NA	NA	100	16718	PASS	PASS
PRJNA1293457	SRR36155244	PX606927	Illumina	Amplicon	D8	Novel-bd31dad	2091656	1681541	0	100	12795.2	10271.5	341	341	0	0	0	15678	PASS	NA	NA	NA	100	10838.4	PASS	PASS
PRJNA1293457	SRR36155247	PX606925	Illumina	Amplicon	D8	Novel-bd31dad	1994566	1579618	0	100	12167	10623	341	341	0	0	0	15678	PASS	NA	NA	NA	100	11185.8	PASS	PASS
PRJNA1293457	SRR36155248	PX606917	Illumina	Amplicon	D8	Novel-7c8366f	958234	629001	93	99.41	4858.37	4060	340	340	0	0	0	15678	PASS	NA	NA	NA	100	4375.64	PASS	PASS
PRJNA1293457	SRR36155250	PX606921	Illumina	Amplicon	D8	Novel-bd31dad	1488344	857632	1023	93.47	6579.45	5388.5	312	312	0	0	0	15678	PASS	NA	NA	NA	100	6135.82	PASS	PASS
PRJNA1293457	SRR36155251	PX606924	Illumina	Amplicon	D8	Novel-bd31dad	1696338	1384283	0	100	10561.3	8402	341	341	0	0	0	15678	PASS	NA	NA	NA	100	8900.59	PASS	PASS
PRJNA1293457	SRR36155260	PX606930	Illumina	Amplicon	D8	Novel-bd31dad	2015442	1642210	0	100	12547.3	10325.5	333	333	0	0	0	15678	PASS	NA	NA	NA	100	10292.4	PASS	PASS
PRJNA1293457	SRR36257839	PX653436	Illumina	Amplicon	D8	Novel-7c8366f	3393058	2541024	80	99.49	19664.8	17771.5	341	340	1	0	0	15678	PASS	NA	NA	NA	100	17257.2	PASS	PASS
PRJNA1293457	SRR36257840	PX653435	Illumina	Amplicon	D8	Novel-bd31dad	2340152	1944387	39	99.75	14935.7	13600.5	331	331	0	0	0	15678	PASS	NA	NA	NA	100	12002	PASS	PASS
PRJNA1293457	SRR36257841	PX653437	Illumina	Amplicon	D8	Novel-bd31dad	4097686	3361176	0	100	25906.4	24485.5	333	333	0	0	0	15678	PASS	NA	NA	NA	100	23486.1	PASS	PASS
PRJNA1293457	SRR36257842	PX653438	Illumina	Amplicon	D8	Novel-7c8366f	4206510	3539936	0	100	27481.7	25873	344	344	0	0	0	15678	PASS	NA	NA	NA	100	24091.8	PASS	PASS
PRJNA1293457	SRR36257843	PX653434	Illumina	Amplicon	D8	Novel-7c8366f	2310320	1385012	1351	91.38	10738.7	6247	311	311	0	0	0	15678	PASS	NA	NA	NA	100	14566.5	PASS	PASS
PRJNA1293457	SRR36257844	PX653439	Illumina	Amplicon	D8	Novel-7c8366f	4919548	4012085	0	100	30790.6	24730.5	344	344	0	0	0	15678	PASS	NA	NA	NA	100	22981.5	PASS	PASS
PRJNA1293457	SRR36363213	PX674027	Illumina	Amplicon	D8	Novel-bd31dad	1662722	1286103	421	97.31	9757.69	7940	320	319	1	0	0	15678	PASS	NA	NA	NA	100	7729.99	PASS	PASS
PRJNA1293457	SRR36363214	PX674024	Illumina	Amplicon	D8	Novel-7c8366f	801796	655974	38	99.76	5107.49	4439.5	340	339	1	0	0	15678	PASS	NA	NA	NA	100	3850.22	PASS	PASS
PRJNA1293457	SRR36363215	PX674031	Illumina	Amplicon	D8	Novel-bd31dad	2031120	1667571	0	100	12704.3	11741.5	341	338	3	0	0	15678	PASS	NA	NA	NA	100	10881.1	PASS	PASS
PRJNA1293457	SRR36363216	PX674037	Illumina	Amplicon	D8	Novel-bd31dad	2306996	1906137	23	99.85	14515.6	13362	339	339	0	0	0	15678	PASS	NA	NA	NA	100	11027.2	PASS	PASS
PRJNA1293457	SRR36363217	PX674022	Illumina	Amplicon	D8	Novel-bd31dad	675434	559359	0	100	4365.35	3120.5	341	340	1	0	0	15678	PASS	NA	NA	NA	100	4318.57	PASS	PASS
PRJNA1293457	SRR36363218	PX674020	Illumina	Amplicon	D8	Novel-bd31dad	517450	397158	173	98.9	3104.5	2641.5	337	336	1	0	0	15678	PASS	NA	NA	NA	100	2486.58	PASS	PASS
PRJNA1293457	SRR36363219	PX674040	Illumina	Amplicon	D8	Novel-bd31dad	2900456	2401265	82	99.48	18333.5	17204.5	329	329	0	0	0	15678	PASS	NA	NA	NA	100	13939.5	PASS	PASS
PRJNA1293457	SRR36363221	PX674025	Illumina	Amplicon	D8	Novel-7c8366f	925696	756981	20	99.87	5833.45	5354	342	342	0	0	0	15678	PASS	NA	NA	NA	100	4781.38	PASS	PASS
PRJNA1293457	SRR36363222	PX674034	Illumina	Amplicon	D8	Novel-7c8366f	2237838	1844623	24	99.85	14040.3	12973.5	341	341	0	0	0	15678	PASS	NA	NA	NA	100	9467.71	PASS	PASS
PRJNA1293457	SRR36363223	PX674029	Illumina	Amplicon	D8	Novel-bd31dad	1915494	1608224	127	99.19	12233.5	11037	337	336	1	0	0	15678	PASS	NA	NA	NA	100	9360.45	PASS	PASS
PRJNA1293457	SRR36363225	PX674021	Illumina	Amplicon	D8	Novel-7c8366f	631444	498032	1085	93.08	3890.63	2912	308	307	1	0	0	15678	PASS	NA	NA	NA	100	3097.19	PASS	PASS
PRJNA1293457	SRR36363226	PX674023	Illumina	Amplicon	D8	Novel-7c8366f	768708	636875	0	100	5004.32	3783	343	342	1	0	0	15678	PASS	NA	NA	NA	100	4624.46	PASS	PASS
PRJNA1293457	SRR36363227	PX674019	Illumina	Amplicon	D8	Novel-7c8366f	461608	372041	92	99.41	2885.8	2415.5	340	340	0	0	0	15678	PASS	NA	NA	NA	100	2737.42	PASS	PASS
PRJNA1293457	SRR36363228	PX674042	Illumina	Amplicon	D8	Novel-7c8366f	3508872	2843855	121	99.23	21722.2	20146	339	339	0	0	0	15678	PASS	NA	NA	NA	100	14220.2	PASS	PASS
PRJNA1293457	SRR36363231	PX674041	Illumina	Amplicon	D8	Novel-bd31dad	3357956	2738837	61	99.61	20912.4	19054.5	338	338	0	0	0	15678	PASS	NA	NA	NA	100	16718.4	PASS	PASS
PRJNA480551	SRR7517490	MH631015	Illumina	Hybrid-Capture	D8	Novel-bcb39a9	181388	39890	195	98.76	352.79	316	264	264	0	0	0	15678	PASS	NA	NA	NA	100	321.75	PASS	PASS
PRJNA480551	SRR7517498	MH631016	Illumina	Hybrid-Capture	D8	Novel-bcb39a9	211446	55702	195	98.76	497.34	494	268	268	0	0	0	15678	PASS	NA	NA	NA	100	564.58	PASS	PASS
PRJNA1174053	SRS22930673	OQ096332	ONT	Amplicon	D8	Novel-5c8b87d	707898	113898	1	99.99	5630.23	5004.5	278	278		0	0	15678	PASS	NA	NA	NA	100	4955.8	PASS	PASS
PRJNA1174053	SRS22930674	OQ096336	ONT	Amplicon	D8	Novel-c8f0310	437178	107384	0	100	5649.23	4995	264	264		0	0	15678	PASS	NA	NA	NA	100	4967.29	PASS	PASS
PRJNA1174053	SRS22930677	OQ096311	ONT	Amplicon	D8	Novel-65d31ec	343272	105293	0	100	5535.96	4993	274	274		0	0	15678	PASS	NA	NA	NA	100	4980.94	PASS	PASS
PRJNA1174053	SRS22930681	OQ096312	ONT	Amplicon	D8	Novel-65d31ec	489827	114055	0	100	6063.27	4999	276	276		0	0	15678	PASS	NA	NA	NA	100	4973.47	PASS	PASS
PRJNA1174053	SRS22930686	OQ096305	ONT	Amplicon	D8	Novel-a1805e5	320651	105430	0	100	5527.59	4992	270	270		0	0	15678	PASS	NA	NA	NA	100	4976.82	PASS	PASS
PRJNA1174053	SRS22930687	OQ096267	ONT	Amplicon	D8	Novel-65d31ec	783582	121937	0	100	5881.45	5015	274	274		0	0	15678	PASS	NA	NA	NA	100	4867.96	PASS	PASS
PRJNA1174053	SRS22930688	OQ096313	ONT	Amplicon	D8	Novel-65d31ec	383794	110934	0	100	5866.87	4998	274	274		0	0	15678	PASS	NA	NA	NA	100	4967.78	PASS	PASS
PRJNA1174053	SRS22930689	OQ096309	ONT	Amplicon	D8	Novel-65d31ec	333285	109043	0	100	5767.02	4995	274	274		0	0	15678	PASS	NA	NA	NA	100	4978.48	PASS	PASS
PRJNA1174053	SRS22930690	OQ096302	ONT	Amplicon	D8	Novel-613b152	545389	111367	0	100	5858.36	4998	283	283		0	0	15678	PASS	NA	NA	NA	100	4961.17	PASS	PASS
PRJNA1174053	SRS22930691	OQ096307	ONT	Amplicon	D8	Novel-65d31ec	705326	103423	1	99.99	5463.18	4995	273	273		0	0	15678	PASS	NA	NA	NA	100	4977.89	PASS	PASS
PRJNA1174053	SRS22930692	OQ096306	ONT	Amplicon	D8	Novel-65d31ec	1329905	126493	0	100	6033.94	5047	275	275		0	0	15678	PASS	NA	NA	NA	100	4931.86	PASS	PASS
PRJNA1174053	SRS22930693	OQ096328	ONT	Amplicon	D8	Novel-a1805e5	320397	108610	0	100	5680.29	4991	270	270		0	0	15678	PASS	NA	NA	NA	100	4955.6	PASS	PASS
PRJNA1174053	SRS22930694	OQ096327	ONT	Amplicon	D8	Novel-65d31ec	357868	111302	0	100	5821.68	4995	273	273		0	0	15678	PASS	NA	NA	NA	100	4972.97	PASS	PASS
PRJNA1174053	SRS22930695	OQ096296	ONT	Amplicon	D8	Novel-65d31ec	314272	102117	0	100	5376.25	4992	275	275		0	0	15678	PASS	NA	NA	NA	100	4984.67	PASS	PASS
PRJNA1174053	SRS22930696	OQ096324	ONT	Amplicon	D8	Novel-65d31ec	720085	117856	0	100	5913.5	5015	273	273		0	0	15678	PASS	NA	NA	NA	100	4933.26	PASS	PASS
PRJNA1174053	SRS22930697	OQ096288	ONT	Amplicon	D8	Novel-65d31ec	662290	121878	0	100	6230.56	5020	268	268		0	0	15678	PASS	NA	NA	NA	100	4938.76	PASS	PASS
PRJNA1174053	SRS22930698	OQ096279	ONT	Amplicon	D8	Novel-65d31ec	274296	98401	0	100	5160.2	4979	275	275		0	0	15678	PASS	NA	NA	NA	100	4976.21	PASS	PASS
PRJNA1174053	SRS22930699	OQ096326	ONT	Amplicon	D8	Novel-65d31ec	345418	108608	0	100	5755.44	4997	273	273		0	0	15678	PASS	NA	NA	NA	100	4973.15	PASS	PASS
PRJNA1174053	SRS22930700	data not shown	ONT	Amplicon	D8	Novel-65d31ec	228725	94054	1	99.99	4959.53	4983	275	275		0	0	15678	PASS	NA	NA	NA	100	4974.89	PASS	PASS
PRJNA1174053	SRS22930701	PQ481504	ONT	Amplicon	D8	Novel-65d31ec	429994	114266	0	100	5977.4	5007	274	274		0	0	15678	PASS	NA	NA	NA	100	4952.05	PASS	PASS
PRJNA1174053	SRS22930702	OQ096291	ONT	Amplicon	D8	Novel-8413c39	1036722	112169	0	100	5818.33	4998	280	280		0	0	15678	PASS	NA	NA	NA	100	4972.34	PASS	PASS
PRJNA1174053	SRS22930703	PQ481505	ONT	Amplicon	D8	Novel-65d31ec	130498	55590	0	100	2744.55	2473	277	277		0	0	15678	PASS	NA	NA	NA	100	3387.56	PASS	PASS
PRJNA1174053	SRS22930704	OQ096287	ONT	Amplicon	D8	Novel-8413c39	560077	114061	0	100	6008.53	5001	281	281		0	0	15678	PASS	NA	NA	NA	100	4972.41	PASS	PASS
PRJNA1174053	SRS22930705	PQ481506	ONT	Amplicon	D8	Novel-65d31ec	279649	94585	0	100	5173.78	4994	274	274		0	0	15678	PASS	NA	NA	NA	100	4980.84	PASS	PASS
PRJNA1174053	SRS22930706	OQ096338	ONT	Amplicon	D8	Novel-65d31ec	457396	114236	0	100	6074.38	4999	278	278		0	0	15678	PASS	NA	NA	NA	100	4969.45	PASS	PASS
PRJNA1174053	SRS22930707	PQ481507	ONT	Amplicon	D8	Novel-65d31ec	245277	51535	3	99.98	2579.68	2538	277	277		0	0	15678	PASS	NA	NA	NA	100	1504.18	PASS	PASS
PRJNA1174053	SRS22930708	OQ096270	ONT	Amplicon	D8	Novel-65d31ec	454092	109311	0	100	5760.24	4998	272	272		0	0	15678	PASS	NA	NA	NA	100	4986.52	PASS	PASS
PRJNA1174053	SRS22930709	data not shown	ONT	Amplicon	D8	Novel-54173fc	497082	114443	1	99.99	6033.46	4998	265	265		0	0	15678	PASS	NA	NA	NA	100	4967.81	PASS	PASS
PRJNA1174053	SRS22930710	pending	ONT	Amplicon	D8	Novel-04c7ba8	812149	113665	0	100	6001.7	5000	299	299		0	0	15678	PASS	NA	NA	NA	100	4979.62	PASS	PASS
PRJNA1174053	SRS22930711	OQ096273	ONT	Amplicon	D8	Novel-65d31ec	386809	111190	0	100	5970.37	4998	280	280		0	0	15678	PASS	NA	NA	NA	100	4977.95	PASS	PASS
PRJNA1174053	SRS22930712	OQ096331	ONT	Amplicon	D8	Novel-3f3bcba	612740	117060	0	100	6087.4	5009	288	288		0	0	15678	PASS	NA	NA	NA	100	4940.55	PASS	PASS
PRJNA1174053	SRS22930713	pending	ONT	Amplicon	D8	Novel-26fbb3f	977052	108261	1	99.99	5725.94	4997	296	296		0	0	15678	PASS	NA	NA	NA	100	4962.43	PASS	PASS
PRJNA1174053	SRS22930714	pending	ONT	Amplicon	D8	Novel-26fbb3f	572620	100363	1	99.99	5251.84	4995	295	295		0	0	15678	PASS	NA	NA	NA	100	4973.62	PASS	PASS
PRJNA1174053	SRS22930717	OQ096286	ONT	Amplicon	D8	Novel-65d31ec	928074	111266	0	100	5791.58	4996	268	268		0	0	15678	PASS	NA	NA	NA	100	4972.41	PASS	PASS
PRJNA1174053	SRS22930728	data not shown	ONT	Amplicon	D8	Novel-bcb39a9	372624	103867	0	100	5479.68	4997	280	280		0	0	15678	PASS	NA	NA	NA	100	4976.48	PASS	PASS
PRJNA1174053	SRS22930741	data not shown	ONT	Amplicon	D8	Novel-65d31ec	705175	118986	1	99.99	6222.55	5012	271	271		0	0	15678	PASS	NA	NA	NA	100	4977.18	PASS	PASS
PRJNA843031	SRX15483626	ON642794	ONT	Amplicon	B3	Novel-26634d1	83380	37261	243	98.45	3436.7	3970	336	336		0	0	15678	PASS	NA	NA	NA	100	3983.26	PASS	PASS
PRJNA843031	SRX15483627	ON642795	ONT	Amplicon	B3	Incomplete	125537	54254	522	96.67	4018.86	3999	155	155		0	0	15678	PASS	NA	NA	NA	99.78	3801.68	FAIL	PASS
PRJNA843031	SRX15483628	ON642796	ONT	Amplicon	B3	Incomplete	200887	49956	332	97.88	4299.1	4003	177	177		0	0	15678	PASS	NA	NA	NA	99.78	3935.83	FAIL	PASS
PRJNA843031	SRX15483629	ON642797	ONT	Amplicon	B3	Novel-26634d1	47436	30698	247	98.42	1761.19	1347	327	327		0	0	15678	PASS	NA	NA	NA	100	3016.1	PASS	PASS
PRJNA843031	SRX15483630	ON642798	ONT	Amplicon	B3	Novel-26634d1	131038	47290	547	96.51	3444.38	3800.5	317	317		0	0	15678	PASS	NA	NA	NA	100	3848.7	PASS	PASS
PRJNA843031	SRX15483631	ON642799	ONT	Amplicon	B3	Novel-0fffef2	65998	40243	568	96.38	3077.11	2998.5	144	144		0	0	15678	PASS	NA	NA	NA	100	2884.64	PASS	PASS
PRJNA843031	SRX15483632	ON642800	ONT	Amplicon	B3	Novel-2e86eab	53253	35047	262	98.33	2642.88	2365	334	334		0	0	15678	PASS	NA	NA	NA	100	3468.02	PASS	PASS
